# Metabolomic Profiling to Identify Early Urinary Biomarkers and Metabolic Pathway Alterations in Autosomal Dominant Polycystic Kidney Disease

**DOI:** 10.1101/2022.12.08.519365

**Authors:** Eden A. Houske, Matthew G. Glimm, Annika R. Bergstrom, Sally K. Slipher, Hope D. Welhaven, Mark C. Greenwood, Greta M. Linse, Ronald K. June, Alan S.L. Yu, Darren P. Wallace, Alyssa K. Hahn

**Affiliations:** Department of Biological and Environmental Science, Carroll College, Helena, MT, USA, 59625; Department of Chemical and Biological Engineering, Villanova University, Villanova, PA, USA, 19085; Department of Mathematical Sciences, Montana State University, Bozeman, MT, USA, 59717; Department of Chemistry and Biochemistry, Montana State University, Bozeman, MT, USA, 59717; Molecular Biosciences Program, Montana State University, Bozeman, MT, USA, 59717; Department of Mechanical and Industrial Engineering, Montana State University, Bozeman, MT, USA, 59717; Jared Grantham Kidney Institute, Department of Internal Medicine, University of Kansas Medical Center, Kansas City, KS

**Keywords:** Polycystic kidney disease, biomarkers, metabolomics, liquid chromatography-mass spectrometry, urine

## Abstract

Autosomal dominant polycystic kidney disease (ADPKD) is characterized by the formation of numerous fluid-filled cysts that lead to progressive loss of functional nephrons. Currently, there is an unmet need for diagnostic and prognostic indicators of early stages of the disease. Metabolites were extracted from the urine of early-stage ADPKD patients (n=48) and age- and sex-matched normal controls (n=47) and analyzed by liquid chromatography-mass spectrometry. Orthogonal partial least squares-discriminant analysis was employed to generate a global metabolomic profile of early ADPKD for the identification of metabolic pathway alterations and discriminatory metabolites as candidates of diagnostic and prognostic biomarkers. The global metabolomic profile exhibited alterations in steroid hormone biosynthesis and metabolism, fatty acid metabolism, pyruvate metabolism, amino acid metabolism, and the urea cycle. A panel of 46 metabolite features were identified as candidate diagnostic biomarkers. Notable putative identities of candidate diagnostic biomarkers for early detection include creatinine, cAMP, dCMP, various androgens (testosterone, 5alpha-androstane-3,17,dione, trans-dehydroandrosterone), betaine aldehyde, phosphoric acid, choline, 18-hydroxycorticosterone, and cortisol. Metabolic pathways associated with variable rates of disease progression included steroid hormone biosynthesis and metabolism, vitamin D3 metabolism, fatty acid metabolism, the pentose phosphate pathway, tricarboxylic acid cycle, amino acid metabolism, sialic acid metabolism, and chondroitin sulfate and heparin sulfate degradation. A panel of 41 metabolite features were identified as candidate prognostic biomarkers. Notable putative identities of candidate prognostic biomarkers include ethanolamine, C20:4 anandamide phosphate, progesterone, various androgens (5alpha-dihydrotestosterone, androsterone, etiocholanolone, epiandrosterone), betaine aldehyde, inflammatory lipids (eicosapentaenoic acid, linoleic acid, stearolic acid), and choline. Our exploratory data support metabolic reprogramming in early ADPKD and demonstrate the ability of liquid chromatography-mass spectrometry-based global metabolomic profiling to detect metabolic pathway alterations as new therapeutic targets and biomarkers for early diagnosis and tracking disease progression of ADPKD.
