## Supplemental Tables for "Metabolomic Profiling to Identify Early Urinary Biomarkers and Metabolic Pathway Alterations in Autosomal Dominant Polycystic Kidney Disease"

### Sheet: Supplemental Table 1
Mass-to-Charge Ratio (m/z values)	Retention Time	VIP Score	Mass	ΔPPM	Name	Formula	CAS	KEGG	Adduct
102.09	2.80343	2.81	101.084	11	Betaine aldehyde	C5H11NO	7418-61-3	C00576	H+
322.885	5.84584	2.559
128.106	3.32545	2.433
344.825	5.87693	2.381
98.096	3.35044	2.36
545.751	3.48267	2.339
324.155	5.83419	2.337	323.152	12	2-(2,6-diisopropylphenyl)-5-hydroxyisoindole-1,3-dione	C20H21NO3	105624-86-0		H+
			323.146	5	4-benzyl-5-(4-tert-butylphenyl)-1,2,4-triazole-3-thiol	C19H21N3S	124953-71-5		H+
			323.152	12	mepixanox	C20H21NO3	17854-59-0		H+
			323.146	6	5-(4-tert-butylphenyl)-4-(2-methylphenyl)-1,2,4-triazole-3-thiol	C19H21N3S	328556-66-7		H+
			323.146	5	cyamemazine	C19H21N3S	3546-03-0		H+
			323.138	29	2-(2-fluorophenyl)-5,6-dimethylthieno[2,3-d][1,3]oxazin-4-one	C17H17N5O2	361367-40-0		H+
			323.138	29	1,7-dimethyl-8-(2-phenylethyl)-3H-imidazo[1,2-g]purine-2,4-dione	C17H17N5O2	476480-30-5		H+
			323.146	5	2-{4-[(2-methylphenyl)methyl]piperazin-1-yl}-1,3-benzothiazole	C19H21N3S	478076-99-2		H+
			323.152	12	3-(4-isopropylphenyl)-3-(1-oxo-3H-isoindol-2-yl)propanoic acid	C20H21NO3	478079-07-1		H+
			323.15	6	methyl 4-[(ethoxycarbonyl)({[isopropoxy(methyl)phosphoryl]methyl})amino]butanoate	C13H26NO6P	5577-62-8		H+
			323.152	13	1-(4-ethoxyphenyl)-3-(1-phenylethyl)pyrrolidine-2,5-dione	C20H21NO3	5739-06-0		H+
			323.152	12	N-(2,3-dihydro-1,4-benzodioxin-6-yl)-1-phenylcyclopentane-1-carboxamide	C20H21NO3	851209-58-0		H+
			323.146	5	4-({6-methyl-2-phenylimidazo[1,2-a]pyridin-3-yl}methyl)thiomorpholine	C19H21N3S	861212-39-7		H+
			301.168	5	ethyl 1-cyclohexyl-5-hydroxy-2-methylindole-3-carboxylate	C18H23NO3	101782-20-1		Na+
			301.168	5	Dihydrocodeine	C18H23NO3	125-28-0		Na+
			301.168	5	3-(2,3-dihydroindole-1-carbonyl)-1,2,2-trimethylcyclopentane-1-carboxylic acid	C18H23NO3	294656-72-7		Na+
			301.16	18	[tert-butyl(phenyl)phosphoryl](1-phenylethyl)amine	C18H24NOP	299420-28-3		Na+
			301.168	5	Dobutamine	C18H23NO3	34368-04-2	C06967	Na+
			301.168	6	1-cyclohexyl-6-oxo-2-phenylpiperidine-3-carboxylic acid	C18H23NO3	477890-12-3		Na+
427.833	3.48095	2.278
543.753	3.48252	2.275
492.644	3.51565	2.241
208.109	3.38623	2.226	207.104	8	2-(4-methanesulfonylpiperazin-1-yl)ethanamine	C7H17N3O2S	1018305-83-3		H+
			207.101	5	6-{[2-(2-hydroxyethoxy)ethyl]amino}pyridine-3-carbonitrile	C10H13N3O2	1209809-79-9		H+
			207.101	5	2-methoxy-5-(pyrrolidine-1-carbonyl)pyrimidine	C10H13N3O2	1251635-58-1		H+
			207.101	5	guanoxan	C10H13N3O2	2165-19-7		H+
			207.101	5	5-nitro-2-(piperidin-1-yl)pyridine	C10H13N3O2	26820-61-1		H+
			207.101	5	3-nitro-2-(piperidin-1-yl)pyridine	C10H13N3O2	26930-71-2		H+
			207.101	6	N-[acetamido(pyridin-3-yl)methyl]acetamide	C10H13N3O2	2737-77-1		H+
			207.101	5	1-(pyrimidin-2-yl)piperidine-4-carboxylic acid	C10H13N3O2	303144-44-7		H+
			207.101	5	N-(4-oxo-5,6,7,8-tetrahydro-3H-quinazolin-2-yl)acetamide	C10H13N3O2	338416-50-5		H+
			207.101	5	N-(4,6-dimethylpyrimidin-2-yl)-3-oxobutanamide	C10H13N3O2	338420-50-1		H+
			207.101	5	7-(dimethoxymethyl)-2-methylpyrazolo[1,5-a]pyrimidine	C10H13N3O2	478046-46-7		H+
			207.105	13	2-[(prop-2-yn-1-ylsulfanyl)methyl]-1H-1,3-benzodiazole	C15H13N	605-67-4		H+
			207.101	5	1-(pyrazin-2-yl)piperidine-4-carboxylic acid	C10H13N3O2	606104-21-6		H+
			207.101	6	4-(Methylnitrosoamino)-1-(3-pyridinyl)-1-butanone	C10H13N3O2	64091-91-4	C16453	H+
			207.105	12	2-amino-4-heptyl-7,7-dimethyl-5-oxo-6,8-dihydro-4H-chromene-3-carbonitrile	C15H13N	66354-87-8		H+
			207.101	5	1-(pyrimidin-2-yl)piperidine-3-carboxylic acid	C10H13N3O2	890013-40-8		H+
			207.101	5	2-[5-amino-3-(2-methylfuran-3-yl)pyrazol-1-yl]ethanol	C10H13N3O2	956751-81-8		H+
			185.12	1	N-(prop-2-yn-1-yl)-1,2,3,4-tetrahydronaphthalen-1-amine	C13H15N	1019560-85-0		Na+
			185.12	1	7-[4-(5-chloro-2-methylphenyl)piperazine-1-carbonyl]-3-[(2-chloro-6-fluorophenyl)methanesulfonylmethyl]-3,4-dihydro-1H-quinoxalin-2-one	C13H15N	17177-17-2		Na+
			185.12	1	N-[2-(4-fluorophenyl)-4H,6H-thieno[3,4-c]pyrazol-3-yl]-4-nitrobenzamide	C13H15N	2047-89-4		Na+
			185.116	20	N-tert-butyl-3-oxopyrazolidine-1-carboxamide	C8H15N3O2	303994-88-9		Na+
126.091	3.37888	2.221	103.1	17	Choline	C5H13NO	62-49-7	C00114	Na+
121.039	1.42018	2.213	98.048	11	1H-Imidazole-4-methanol	C4H6N2O	822-55-9	C05562	Na+
248.073	2.53933	2.204	247.067	2	N-[(4-methoxyphenyl)methyl]thiophene-2-carboxamide	C13H13NO2S	5345-10-8		H+
			247.059	27	2-[(4-methyl-6-oxo-1H-pyrimidin-2-yl)sulfanyl]hexanoic acid	C11H9N3O4	109300-32-5		H+
			247.059	28	1-(2H-1,3-benzodioxol-5-yl)-5-methyl-1,2,3-triazole-4-carboxylic acid	C11H9N3O4	1097050-86-6		H+
			247.067	3	3-methyl-N-phenylbenzenesulfonamide	C13H13NO2S	116436-08-9		H+
			247.063	12	2-(9,10-dioxoanthracen-2-yl)acetonitrile	C16H9NO2	121831-04-7		H+
			247.064	8	4-amino-5-(1,2,3-benzotriazol-1-ylmethyl)-1,2,4-triazole-3-thiol	C9H9N7S	122503-09-7		H+
			247.067	3	ethyl 2-(4-methylphenyl)-1,3-thiazole-4-carboxylate	C13H13NO2S	132089-32-8		H+
			247.059	28	8-acetyl-6-hydroxy-7-methyl-[1,2,5]oxadiazolo[3,4-e]indol-3-ium-3-olate	C11H9N3O4	159325-85-6		H+
			247.067	3	methyl 2-(5-methyl-2-phenyl-1,3-thiazol-4-yl)acetate	C13H13NO2S	175136-29-5		H+
			247.067	3	benzenesulfono-o-toluidide	C13H13NO2S	18457-86-8		H+
			247.063	13	Tinidazole	C8H13N3O4S	19387-91-8		H+
			247.067	2	N-(4-ethoxyphenyl)thiophene-2-carboxamide	C13H13NO2S	316152-14-4		H+
			247.067	3	2-(4-ethylphenyl)-4-methyl-1,3-thiazole-5-carboxylic acid	C13H13NO2S	343322-60-1		H+
			247.067	3	5-(4-methoxyphenyl)-N-methylthiophene-2-carboxamide	C13H13NO2S	344263-89-4		H+
			247.067	3	4-[3-methyl-4-(3-methylphenyl)piperazin-1-ylsulfonyl]-2,1,3-benzoxadiazole	C13H13NO2S	350988-88-4		H+
			247.059	27	ethyl 2,6-dimethyl-5-[5-(3-methylphenyl)-1,3,4-oxadiazol-2-yl]pyridine-3-carboxylate	C11H9N3O4	360573-27-9		H+
			247.067	2	(1S,2S,3aR)-1-benzoyl-2-(4-bromophenyl)-7-chloro-1H,2H,3aH-pyrrolo[1,2-a]quinoline-3,3-dicarbonitrile	C13H13NO2S	370848-09-2		H+
			247.059	28	3-[(3-nitropyrazol-1-yl)methyl]benzoic acid	C11H9N3O4	402729-32-2		H+
			247.067	3	[2-methyl-4-(4-methylphenyl)-1,3-thiazol-5-yl]acetic acid	C13H13NO2S	412312-35-7		H+
			247.067	3	4-bromo-2-[(E)-(2-{4-[(4-fluorophenyl)amino]-6-(morpholin-4-yl)-1,3,5-triazin-2-yl}hydrazin-1-ylidene)methyl]phenol	C13H13NO2S	4815-36-5		H+
			247.059	27	3-[(4-nitropyrazol-1-yl)methyl]benzoic acid	C11H9N3O4	514801-16-2		H+
			247.067	2	N-(2-ethoxyphenyl)thiophene-2-carboxamide	C13H13NO2S	5347-76-2		H+
			247.067	3	ethyl 4-methyl-2-phenyl-1,3-thiazole-5-carboxylate	C13H13NO2S	53715-64-3		H+
			247.067	3	1-[2-(4-methoxyphenyl)-4-methyl-1,3-thiazol-5-yl]ethanone	C13H13NO2S	54001-06-8		H+
			247.067	3	p-toluenesulfonanilide	C13H13NO2S	68-34-8		H+
			247.059	28	3-(carbamoylmethyl)-4-oxophthalazine-1-carboxylic acid	C11H9N3O4	744259-99-2		H+
			247.067	3	ethyl 2-benzyl-1,3-thiazole-4-carboxylate	C13H13NO2S	83553-49-5		H+
			247.067	3	N-benzylbenzenesulfonamide	C13H13NO2S	837-18-3		H+
			247.067	3	ethyl 3-amino-5-phenylthiophene-2-carboxylate	C13H13NO2S	88534-50-3		H+
			247.059	28	methyl 5-(4-nitrophenyl)-2H-pyrazole-3-carboxylate	C11H9N3O4	889993-38-8		H+
			225.09	24	4-(4-methoxyphenyl)-N-(naphthalen-1-yl)-5-phenyl-1,3-thiazol-2-amine	C13H11N3O	13676-47-6		Na+
			225.09	23	2-(pyridin-4-yl)-2,3-dihydro-1H-quinazolin-4-one	C13H11N3O	15495-00-8		Na+
			225.09	24	3,7-bis(2-chlorobenzoyl)-1,5-dimethyl-3,7-diazabicyclo[3.3.1]nonan-9-one	C13H11N3O	16363-53-4		Na+
			225.079	20	1-hydroxy-10-methylacridin-9-one	C14H11NO2	16584-54-6		Na+
			225.082	8	2-(pentylsulfanyl)pyridine-3-carboxylic acid	C11H15NO2S	175135-23-6		Na+
			225.09	24	8-(benzylsulfanyl)-7-[(2-chlorophenyl)methyl]-3-methyl-1H-purine-2,6-dione	C13H11N3O	18602-66-9		Na+
			225.082	7	Methiocarb	C11H15NO2S	2032-65-7	C18651	Na+
			225.09	23	drometrizole	C13H11N3O	2440-22-4		Na+
			225.086	8	1-[5-methoxy-2-methyl-1-(2-methylphenyl)indol-3-yl]ethanone	C8H11N5O3	24957-88-8		Na+
			225.09	23	3-(4-formyl-3-phenylpyrazol-1-yl)propanenitrile	C13H11N3O	255710-82-8		Na+
			225.09	23	1-(3,6-dibromocarbazol-9-yl)-3-(dicyclohexylamino)propan-2-ol	C13H11N3O	265125-69-7		Na+
			225.079	20	3-ethyl-3-azatricyclo[7.3.1.0^{5,13}]trideca-1(13),5,7,9,11-pentaene-2,4-dione	C14H11NO2	2896-23-3		Na+
			225.082	7	Ethiofencarb	C11H15NO2S	29973-13-5	C18649	Na+
			225.082	7	2,5-bis(4-methylphenyl)thieno[2,3-d][1,3]oxazin-4-one	C11H15NO2S	308292-45-7		Na+
			225.082	7	ethyl 3-amino-4,5,6,7-tetrahydro-1-benzothiophene-2-carboxylate	C11H15NO2S	312697-17-9		Na+
			225.09	24	12'-ethyl-16'-(pentylsulfanyl)-12',14',15',17'-tetraazaspiro[cyclohexane-1,9'-tetracyclo[8.7.0.0^{2,7}.0^{13,17}]heptadecane]-1'(10'),2',4',6',13',15'-hexaen-11'-one	C13H11N3O	313701-56-3		Na+
			225.09	23	2-(4-methoxyphenyl)imidazo[1,2-a]pyrimidine	C13H11N3O	31555-35-8		Na+
			225.09	23	2-methoxyphenazin-1-amine	C13H11N3O	3224-52-0		Na+
			225.09	24	ethyl 2-({3-methyl-7-[(4-methylphenyl)methyl]-2,6-dioxo-1H-purin-8-yl}sulfanyl)acetate	C13H11N3O	328907-88-6		Na+
			225.09	23	2-(4-methylphenyl)imidazo[4,5-b]pyridin-1-ol	C13H11N3O	339009-92-6		Na+
			225.09	23	1-methoxy-2-phenylimidazo[4,5-b]pyridine	C13H11N3O	339009-98-2		Na+
			225.09	24	3-(4-chlorophenyl)-2-phenyl-6,7-dihydro-5H-indazol-4-one	C13H11N3O	34116-16-0		Na+
			225.09	23	4-methoxy-2-(phenylamino)pyridine-3-carbonitrile	C13H11N3O	341966-98-1		Na+
			225.09	24	2-chloro-3-(1,3-dioxolan-2-yl)-7-methoxyquinoline	C13H11N3O	435341-99-4		Na+
			225.09	23	5-(naphthalen-1-ylmethyl)-1,3,4-oxadiazol-2-amine	C13H11N3O	500867-13-0		Na+
			225.09	24	2-(2-methylphenyl)-6-phenylthieno[2,3-d][1,3]oxazin-4-one	C13H11N3O	56629-40-4		Na+
			225.079	20	9H-xanthene-9-carboxamide	C14H11NO2	5813-90-1		Na+
			225.079	20	N-{8-oxatricyclo[7.4.0.0^{2,7}]trideca-1(9),2(7),3,5,10,12-hexaen-5-yl}acetamide	C14H11NO2	5834-25-3		Na+
			225.086	8	Acyclovir	C8H11N5O3	59277-89-3	C06810	Na+
			225.09	24	2-methyl-4-{[1,3]oxazolo[4,5-b]pyridin-2-yl}aniline	C13H11N3O	626218-35-7		Na+
			225.09	23	4-(4-acetyl-5-methylpyrazol-1-yl)benzonitrile	C13H11N3O	671181-66-1		Na+
			225.09	23	N-[(1-carbamimidoylpiperidin-4-yl)methyl]-1-[(2S)-2-(4-nitrobenzenesulfonamido)hexanoyl]piperidine-3-carboxamide	C13H11N3O	69498-44-8		Na+
			225.09	23	N-methyl-9H-pyrido[3,4-b]indole-3-carboxamide	C13H11N3O	78538-74-6		Na+
			225.09	23	2-(pyridin-3-yl)-2,3-dihydro-1H-quinazolin-4-one	C13H11N3O	79973-96-9		Na+
			225.09	23	2-{4-[(5-aminopyridin-2-yl)oxy]phenyl}acetonitrile	C13H11N3O	875703-46-1		Na+
			225.09	23	5-methyl-2-phenylpyrazolo[1,5-a]pyrimidin-7-ol	C13H11N3O	90019-55-9		Na+
			225.09	24	7-methyl-2-phenylimidazo[1,2-a]pyrimidin-5-ol	C13H11N3O	95980-02-2		Na+
603.704	3.4983	2.204
136.047	23.1058	2.161	113.059	6	Creatinine	C4H7N3O	60-27-5	C00791	Na+
601.708	3.49816	2.149
116.104	1.03779	2.136
661.667	3.51553	2.124
241.22	6.11178	2.124	240.209	13	Cryptomeridiol	C15H28O2	4666-84-6	C17676	H+
			240.209	13	Myristoleic Acid methyl ester	C15H28O2	56219-06-8		H+
98.9832	10.63	2.122	97.9769	9	Phosphoric acid	H3O4P	7664-38-2	C00009	H+
207.107	3.38916	2.116	206.094	27	Cuelure	C12H14O3	3572-06-3		H+
			206.106	29	N1-isopropylbenzene-1,3-dicarboxamide	C11H14N2O2	1050790-79-8		H+
			206.106	29	3-amino-4-(pyrrolidin-1-yl)benzoic acid	C11H14N2O2	123986-58-3		H+
			206.094	28	2,2-bis(hydroxymethyl)-3,4-dihydronaphthalen-1-one	C12H14O3	15121-83-2		H+
			206.094	28	ethyl 2-(4-acetylphenyl)acetate	C12H14O3	1528-42-3		H+
			206.094	28	3-[(4-hydroxyphenyl)methyl]pentane-2,4-dione	C12H14O3	15451-07-7		H+
			206.106	29	1-(2-methoxyphenyl)-3-(prop-2-en-1-yl)urea	C11H14N2O2	194801-83-7		H+
			206.094	28	2,7,7-trimethyl-4-(4-nitrophenyl)-3-(piperidine-1-carbonyl)-1,4,6,8-tetrahydroquinolin-5-one	C12H14O3	20052-60-2		H+
			206.106	29	N-(4,6-dimethylpyridin-2-yl)-3-oxobutanamide	C11H14N2O2	23600-26-2		H+
			206.094	27	ethyl 5-ethoxy-2-methyl-1-(2-phenylethyl)indole-3-carboxylate	C12H14O3	29668-47-1		H+
			206.094	28	4-benzyl-1-{2,6-dimethylthieno[2,3-d]pyrimidin-4-yl}piperidine	C12H14O3	302901-39-9		H+
			206.106	29	4-(3,5-dimethylpiperidine-1-carbonyl)-2-(4-ethoxyphenyl)phthalazin-1-one	C11H14N2O2	39108-47-9		H+
			206.106	29	6-methoxy-3,4-dihydro-2H-quinoline-1-carboxamide	C11H14N2O2	41519-43-1		H+
			206.094	28	N-(4-chlorophenyl)-7-(2,4-dichlorophenyl)-5-methyl-4H,7H-[1,2,4]triazolo[1,5-a]pyrimidine-6-carboxamide	C12H14O3	50544-72-4		H+
			206.094	27	4-(3,4-dimethylphenyl)-4-oxobutanoic acid	C12H14O3	51036-98-7		H+
			206.094	28	4-(2,5-dimethylphenyl)-4-oxobutanoic acid	C12H14O3	5394-59-2		H+
			206.106	29	1-(5-ethoxy-3H-1,3-benzodiazol-2-yl)ethanol	C11H14N2O2	540515-45-5		H+
			206.094	28	furofenac	C12H14O3	56983-13-2		H+
			206.094	28	5-oxo-3-phenyl-hexanoic acid	C12H14O3	6049-47-4		H+
			206.106	29	3-amino-1-(4-methoxyphenyl)pyrrolidin-2-one	C11H14N2O2	6103-44-2		H+
			206.106	29	ethyl 2-cyano-2-(1-cyanocyclopentyl)acetate	C11H14N2O2	62953-74-6		H+
			206.106	29	ethyl 2-(2-{[4-(4-nitrophenyl)-5-[(thiophen-2-ylformamido)methyl]-1,2,4-triazol-3-yl]sulfanyl}propanamido)-4H,5H,6H,7H,8H-cyclohepta[b]thiophene-3-carboxylate	C11H14N2O2	67828-58-4		H+
			206.106	26	Phenylethylmalonamide (PEMA)	C11H14N2O2	7206-76-0	C07499	H+
			206.094	28	5-ethoxy-2-methyl-2,3-dihydro-1-benzofuran-6-carbaldehyde	C12H14O3	757220-25-0		H+
			206.106	29	2-(piperidin-1-yl)pyridine-3-carboxylic acid	C11H14N2O2	78253-61-9		H+
			206.106	26	Pheneturide	C11H14N2O2	90-49-3	C12590	H+
			206.094	27	Acetyleugenol	C12H14O3	93-28-7	C14567	H+
			184.121	14	apronal	C9H16N2O2	528-92-7		Na+
98.9832	21.1613	2.112	97.9769	9	Phosphoric acid	H3O4P	7664-38-2	C00009	H+
254.896	5.84342	2.112
98.9832	17.6844	2.111	97.9769	9	Phosphoric acid	H3O4P	7664-38-2	C00009	H+
778.441	3.50288	2.107
244.151	1.0377	2.104	243.137	25	1-[2-(1H-indol-3-yl)ethyl]-3-(prop-2-en-1-yl)urea	C14H17N3O	1110820-96-6		H+
			243.137	25	5-acetyl-6-methyl-2-(piperidin-1-yl)pyridine-3-carbonitrile	C14H17N3O	121348-11-6		H+
			243.137	25	frovatriptan	C14H17N3O	147009-08-3		H+
			243.148	19	2-(6-chloro-2-oxo-1,3-benzoxazol-3-yl)-N-[2-(1H-indol-3-yl)ethyl]acetamide	C13H17N5	175204-33-8		H+
			243.137	25	1-methyl-4-[4-(1,2-oxazol-5-yl)phenyl]piperazine	C14H17N3O	240115-80-4		H+
			243.137	25	3-[4-(3-chloro-4-methylphenyl)-5-methyl-1,3-thiazol-2-yl]-1-(4-methylbenzenesulfonyl)urea	C14H17N3O	244272-25-1		H+
			243.137	25	2,5-dichloro-N,4,6-trimethyl-N-phenylpyridine-3-carboxamide	C14H17N3O	310437-10-6		H+
			243.137	25	(2S)-1-{7-ethylfuro[2,3-g]indazol-1-yl}propan-2-amine	C14H17N3O	372163-84-3		H+
			243.137	25	N-(1H-1,3-benzodiazol-2-yl)-2-cyclopentylacetamide	C14H17N3O	849134-77-6		H+
			243.137	25	3-(4-methylphenyl)-1,4,8-triazaspiro[4.5]dec-3-en-2-one	C14H17N3O	887220-99-7		H+
			221.164	10	4-[(3R)-3-aminopyrrolidin-1-yl]-6-isopropylpyrimidin-2-amine	C11H19N5	1046447-90-8		Na+
98.9832	15.0236	2.081	97.9769	9	Phosphoric acid	H3O4P	7664-38-2	C00009	H+
719.621	3.49902	2.055
777.584	3.50097	2.045	776.557	25	18:0-18:1 PG	C42H81O10P	322647-48-3 (Na)		H+
311.201	1.02113	2.029	310.189	13	pamatolol	C16H26N2O4	59110-35-9		H+
			310.193	0	Mestranol	C21H26O2	72-33-3	C07618	H+
			310.193	0	Cannabinol	C21H26O2		C07580	H+
			288.22	27	2-amino-1-(4-benzylpiperidin-1-yl)-3-methylpentan-1-one	C18H28N2O	1008050-64-3		Na+
			288.22	28	Bupivacaine	C18H28N2O	18010-40-7	C07529	Na+
			288.22	27	bumecaine	C18H28N2O	30103-44-7		Na+
			288.209	7	trans-Dehydroandrosterone	C19H28O2	53-43-0	C01227	Na+
			288.209	7	Testosterone	C19H28O2	58-22-0	C00535	Na+
			288.209	7	5alpha-androstane-3,17-dione	C19H28O2	846-46-8	C00674	Na+
434.687	3.51553	2.019
911.622	6.62001	2.002
524.593	3.59162	1.995
721.618	3.51553	1.994
98.9832	16.4704	1.993	97.9769	9	Phosphoric acid	H3O4P	7664-38-2	C00009	H+
215.06	3.36137	1.988	214.054	6	amifostine	C5H15N2O3PS	20537-88-6	C06819	H+
			214.056	15	2-[4-(4-methylphenyl)-1,3-thiazol-2-yl]acetonitrile	C12H10N2S	250579-91-0		H+
			214.052	1	3-[(4,6-diaminopyrimidin-2-yl)sulfanyl]propanoic acid	C7H10N4O2S	333409-96-4		H+
			214.052	3	2-[(4,6-diaminopyrimidin-2-yl)sulfanyl]propanoic acid	C7H10N4O2S	347341-51-9		H+
			214.049	17	Alloxazine	C10H6N4O2	490-59-5		H+
			214.052	3	sulfaguanidine	C7H10N4O2S	57-67-0		H+
			214.056	15	3-(3-methyl-1-benzothiophen-2-yl)-2H-pyrazole	C12H10N2S	577784-90-8		H+
			214.049	17	2-(1H-1,2,4-triazol-3-yl)isoindole-1,3-dione	C10H6N4O2	59208-47-8		H+
			214.056	15	2-(methylsulfanyl)-6-(pyrrol-1-yl)benzonitrile	C12H10N2S	862595-53-7		H+
			192.065	26	N-(3-chloro-4-methylphenyl)-2-{5-methyl-6-[4-(4-nitrophenyl)piperazine-1-carbonyl]-4-oxothieno[2,3-d]pyrimidin-3-yl}acetamide	C8H8N4O2	108480-62-2		Na+
			192.072	5	(2E)-3-phenyl-N-[2-({[(1-phenylethyl)carbamoyl]methyl}sulfanyl)-1,3-benzothiazol-6-yl]prop-2-enamide	C10H12N2S	117174-86-4		Na+
			192.072	5	2-(benzylsulfanyl)-4,5-dihydro-1H-imidazole	C10H12N2S	20268-38-6		Na+
			192.072	5	1-isopropyl-1,3-benzodiazole-2-thiol	C10H12N2S	2416-65-1		Na+
			192.065	26	7-amino-2-methylpyrazolo[1,5-a]pyrimidine-6-carboxylic acid	C8H8N4O2	2627-59-0		Na+
			192.072	6	N-phenyl-5,6-dihydro-4H-1,3-thiazin-2-amine	C10H12N2S	3420-40-4		Na+
			192.072	5	2-amino-6-methyl-4,5,6,7-tetrahydro-1-benzothiophene-3-carbonitrile	C10H12N2S	42225-04-7		Na+
			192.072	5	2-(propylsulfanyl)-1H-1,3-benzodiazole	C10H12N2S	55901-21-8		Na+
			192.072	5	1-propyl-1,3-benzodiazole-2-thiol	C10H12N2S	67624-25-3		Na+
			192.072	5	urea, 1-allyl-3-phenyl-2-thio-	C10H12N2S	7341-63-1		Na+
			192.065	28	3-ethyl 6-methyl 4-(phenylamino)quinoline-3,6-dicarboxylate	C8H8N4O2	87253-62-1		Na+
98.9832	12.9947	1.982	97.9769	9	Phosphoric acid	H3O4P	7664-38-2	C00009	H+
330.055	8.21003	1.971	329.057	27	1-(2,3-dihydro-1,4-benzodioxine-6-sulfonyl)-4-hydroxypyrrolidine-2-carboxylic acid	C13H15NO7S	1008664-88-7		H+
			329.052	12	Mecarbam	C10H20NO5PS2	2595-54-2	C18661	H+
			329.047	2	2-(1,3-benzoxazol-2-ylsulfanyl)-N-(3-nitrophenyl)acetamide	C15H11N3O4S	332412-62-1		H+
			329.047	2	5-(2-methanesulfinylphenyl)-3-(4-nitrophenyl)-1,2,4-oxadiazole	C15H11N3O4S	339015-74-6		H+
			329.054	18	1-{3-[(1,3-benzothiazol-2-ylsulfanyl)methyl]-4-methoxyphenyl}ethanone	C17H15NO2S2	346642-22-6		H+
			329.047	2	2-(1,3-benzoxazol-2-ylsulfanyl)-N-(2-nitrophenyl)acetamide	C15H11N3O4S	5353-46-8		H+
			329.053	14	cAMP	C10H12N5O6P	60-92-4	C00575	H+
			307.057	27	dCMP	C9H14N3O7P	1032-65-1	C00239	Na+
			307.063	8	2-(2,3-dihydro-1,4-benzodioxin-6-ylamino)pyridine-3-sulfonamide	C13H13N3O4S	1251688-40-0		Na+
			307.063	8	methyl 4-methyl-6-(3-nitrophenyl)-2-sulfanylidene-3,6-dihydro-1H-pyrimidine-5-carboxylate	C13H13N3O4S	134074-33-2		Na+
			307.063	8	methyl 3-[(3-sulfamoylpyridin-2-yl)amino]benzoate	C13H13N3O4S	1340953-18-5		Na+
			307.069	10	Narciclasine	C14H13NO7	29477-83-6	C08533	Na+
			307.07	12	4,6-dimethyl-3-(2-methylbenzenesulfonyl)-2-(methylsulfanyl)pyridine	C15H17NO2S2	306978-53-0		Na+
			307.07	12	3-methanesulfonyl-4,6-dimethyl-2-[(4-methylphenyl)sulfanyl]pyridine	C15H17NO2S2	343372-78-1		Na+
			307.063	8	N-(4-aminophenyl)-4-methyl-3-nitrobenzenesulfonamide	C13H13N3O4S	379729-14-3		Na+
			307.063	8	4-methyl-3-nitro-N-(pyridin-2-ylmethyl)benzenesulfonamide	C13H13N3O4S	5352-00-1		Na+
121.088	3.37258	1.961	98.048	11	1H-Imidazole-4-methanol	C4H6N2O	822-55-9	C05562	Na+
363.224	3.75632	1.959	362.209	19	18-Hydroxycorticosterone	C21H30O5	561-65-9	C01124	H+
			362.209	19	Cortisol	C21H30O5	50-23-7	C00735	H+
			340.226	23	3,3-diethyl-1-[(2R,4S,7R)-6-methyl-6,11-diazatetracyclo[7.6.1.0^{2,7}.0^{12,16}]hexadeca-1(16),9,12,14-tetraen-4-yl]urea	C20H28N4O	37686-84-3		Na+
98.9832	9.70912	1.952	97.9769	9	Phosphoric acid	H3O4P	7664-38-2	C00009	H+
103.038	4.0057	1.941
504.626	3.55022	1.939
488.653	3.49985	1.932
298.174	6.03007	1.926	297.159	25	9-methyl-6-(4-methylpiperazin-1-yl)-2-oxa-4,5,9-triazatricyclo[8.4.0.0^{3,8}]tetradeca-1(10),3,5,7,11,13-hexaene	C16H19N5O	24886-52-0		H+
			297.173	21	elucaine	C19H23NO2	25314-87-8		H+
			297.173	21	(1S,2R,3aR)-1-acetyl-2-(2-iodophenyl)-1H,2H,3aH-pyrrolo[1,2-a]quinoline-3,3-dicarbonitrile	C19H23NO2	94914-42-8		H+
			275.189	14	1-[(4-methoxyphenyl)methyl]-octahydro-1H-isoquinolin-4a-ol	C17H25NO2	63477-92-9		Na+

### Sheet: Supplemental Table 2
Pathway	Pathway total	Hits.total	Hits.sig	Expected	FET	EASE	Gamma	Emp.Hits	Empirical	Pathway Number	EC.Hits
Androgen and estrogen biosynthesis and metabolism	5	5	3	1.4458	0.10337	0.35568	0.0038819	6	0.06	P1	EC00050;EC00051;EC00058
C21-steroid hormone biosynthesis and metabolism	8	8	4	2.3133	0.11157	0.30413	0.0039952	10	0.1	P2	EC00058;EC00025;EC00050;EC00051
Carnitine shuttle	3	3	2	0.86747	0.15923	0.57361	0.0047276	6	0.06	P3	EC00017;EC00019
Fatty Acid Metabolism	3	3	2	0.86747	0.15923	0.57361	0.0047276	6	0.06	P4	EC00017;EC00019
Pyruvate Metabolism	1	1	1	0.28916	0.25532	1	0.0066768	0	0	P5	EC00032
Xenobiotics metabolism	4	4	2	1.1566	0.26852	0.68138	0.0070058	19	0.19	P6	EC00078;EC00074
Saturated fatty acids beta-oxidation	4	4	2	1.1566	0.26852	0.68138	0.0070058	12	0.12	P7	EC00017;EC00019
Ascorbate (Vitamin C) and Aldarate Metabolism	4	4	2	1.1566	0.26852	0.68138	0.0070058	21	0.21	P8	EC00062;EC00047
Lysine metabolism	9	9	3	2.6024	0.4148	0.69993	0.012104	28	0.28	P9	EC00065;EC00017;EC00019
Fatty acid activation	2	2	1	0.57831	0.44749	1	0.013733	17	0.17	P10	EC00094
Drug metabolism - other enzymes	2	2	1	0.57831	0.44749	1	0.013733	15	0.15	P11	EC00048
Urea cycle/amino group metabolism	15	15	4	4.3373	0.56972	0.77243	0.022418	44	0.44	P12	EC00048;EC00016;EC00060;EC00045
Drug metabolism - cytochrome P450	4	4	1	1.1566	0.69933	1	0.039416	64	0.64	P13	EC00046
Tyrosine metabolism	4	4	1	1.1566	0.69933	1	0.039416	52	0.52	P14	EC00089
Pyrimidine metabolism	5	5	1	1.4458	0.77951	1	0.058099	52	0.52	P15	EC00014
Glycine, serine, alanine and threonine metabolism	12	12	2	3.4699	0.86897	0.97319	0.095893	85	0.85	P16	EC00016;EC00013
Butanoate metabolism	7	7	1	2.0241	0.88288	1	0.10483	69	0.69	P17	EC00052
Aspartate and asparagine metabolism	13	13	1	3.759	0.98424	1	0.27671	97	0.97	P18	EC00039

### Sheet: Supplemental Table 3
Mass-to-Charge Ratio (m/z values)	Retention Time	VIP Score	Mass	ΔPPM	Name	Formula	CAS	KEGG	Adduct
84.0443	3.33396	2.741	61.0528	28	Ethanolamine	C2H7NO	141-43-5	C00189	Na+
227.123	3.3615	2.702	226.111	22	2,2-diphenylacetohydrazide	C14H14N2O	6636-02-8		H+
			226.111	23	N-(4-amino-2-methylphenyl)benzamide	C14H14N2O	104478-99-1		H+
			226.111	22	3-(1H-indol-3-yl)-N-(prop-2-yn-1-yl)propanamide	C14H14N2O	1090617-62-1		H+
			226.111	22	N-[(2E,5Z)-5-{[4-(benzyloxy)-3-bromo-5-methoxyphenyl]methylidene}-4-oxo-1,3-thiazolidin-2-ylidene]acetamide	C14H14N2O	13114-72-2		H+
			226.111	23	ethyl 2-[3-(3-bromophenyl)-5-methyl-7-oxo-4H-pyrazolo[1,5-a]pyrimidin-6-yl]acetate	C14H14N2O	14309-78-5		H+
			226.111	22	N-(3-amino-4-methylphenyl)benzamide	C14H14N2O	221875-98-5		H+
			226.111	23	4,6-dimethyl-1H-quinoline-2-thione	C14H14N2O	313968-53-5		H+
			226.111	22	N-(4-aminophenyl)-2-methylbenzamide	C14H14N2O	337499-57-7		H+
			226.111	22	N-[4-(pyrrol-1-yl)phenyl]cyclopropanecarboxamide	C14H14N2O	383146-11-0		H+
			226.111	22	1,2,3,4-tetrahydroacridine-9-carboxamide	C14H14N2O	42878-53-5		H+
			226.111	22	N-cyclopropyl-4-(pyrrol-1-yl)benzamide	C14H14N2O	439097-46-8		H+
			226.111	22	N-[2-(pyridin-2-yl)ethyl]benzamide	C14H14N2O	4976-05-0		H+
			226.111	23	(2R,3S,13R,14R)-3-(adamantane-1-carbonyl)-17,19-dioxa-4-azapentacyclo[14.2.1.0^{2,14}.0^{4,13}.0^{7,12}]nonadeca-5,7,9,11-tetraen-15-one	C14H14N2O	51626-51-8		H+
			226.111	23	(1S,2R,3aR)-1-benzoyl-2-(2-iodophenyl)-1H,2H,3aH-pyrrolo[1,2-a]quinoline-3,3-dicarbonitrile	C14H14N2O	53476-33-8		H+
			226.111	23	Metyrapone	C14H14N2O	54-36-4	C07205	H+
			226.111	22	2-amino-N-benzylbenzamide	C14H14N2O	5471-20-5		H+
			226.111	22	4-amino-N-benzylbenzamide	C14H14N2O	54977-92-3		H+
			226.111	23	N-(4-ethoxyphenyl)-2-methoxy-N-[4-(4-methoxyphenyl)-5-phenyl-1,3-thiazol-2-yl]benzamide	C14H14N2O	63097-14-3		H+
			226.111	22	3-chloro-N-{5-[(3-nitrophenyl)methyl]-1,3-thiazol-2-yl}-1-benzothiophene-2-carboxamide	C14H14N2O	63721-85-7		H+
			226.122	26	1-{1,4,6-trimethylpyrazolo[3,4-b]pyridin-3-yl}pyrrole	C13H14N4	672949-91-6		H+
			226.111	22	N-benzyl-4-ethyl-N-isopropylbenzamide	C14H14N2O	693219-69-1		H+
			226.111	23	6-(benzyloxy)-2-phenylpyridazin-3-one	C14H14N2O	71255-53-3		H+
			226.121	22	4-(ethoxycarbonyl)bicyclo[2.2.2]octane-1-carboxylic acid	C12H18O4	834-50-4		H+
			226.111	22	(furan-2-ylmethyl)(1H-indol-3-ylmethyl)amine	C14H14N2O	842974-82-7		H+
			226.111	23	N-(prop-2-en-1-yl)-4-(pyrrol-1-yl)benzamide	C14H14N2O	865658-10-2		H+
			226.111	23	N-(4-ethoxyphenyl)-2-methoxy-N-[4-(4-methoxyphenyl)-5-phenyl-1,3-thiazol-2-yl]benzamide	C14H14N2O	888-78-8		H+
			226.111	23	3-bromo-N-(4-ethoxyphenyl)-N-(4-phenyl-5-propyl-1,3-thiazol-2-yl)benzamide	C14H14N2O	955-96-4		H+
			204.137	15	N-benzylphenothiazine-10-carboxamide	C11H16N4	311331-49-4		Na+
			204.137	12	N-[2-(dimethylamino)ethyl]-1H-1,3-benzodiazol-2-amine	C11H16N4	46421-71-0		Na+
312.214	1.02113	2.695	311.2	20	4-(4-cyclohexanecarbonylpiperazin-1-yl)-1H-indole	C19H25N3O	256458-70-5		H+
			311.2	20	4-chloro-3-nitro-N-(1,3-thiazol-2-yl)benzamide	C19H25N3O	5403-72-5		H+
			289.227	7	2,4-bis(4-methylpiperazin-1-yl)aniline	C16H27N5	797813-15-1		Na+
			289.225	1	(2R,3R,4R,5S)-2-(hydroxymethyl)-1-nonylpiperidine-3,4,5-triol	C15H31NO4	81117-35-3		Na+
302.229	2.00317	2.581	301.215	22	3-({[3-(diethylamino)propyl]amino}methyl)-6-methyl-1H-quinolin-2-one	C18H27N3O	484025-90-3		H+
			301.215	22	1'-benzyl-[1,4'-bipiperidine]-4'-carboxamide	C18H27N3O	1762-50-1		H+
312.214	3.34687	2.528	311.2	20	4-(4-cyclohexanecarbonylpiperazin-1-yl)-1H-indole	C19H25N3O	256458-70-5		H+
			311.2	20	4-chloro-3-nitro-N-(1,3-thiazol-2-yl)benzamide	C19H25N3O	5403-72-5		H+
			289.227	7	2,4-bis(4-methylpiperazin-1-yl)aniline	C16H27N5	797813-15-1		Na+
			289.225	1	(2R,3R,4R,5S)-2-(hydroxymethyl)-1-nonylpiperidine-3,4,5-triol	C15H31NO4	81117-35-3		Na+
313.216	3.34712	2.404	312.205	12	Oseltamivir	C16H28N2O4	196618-13-0	C08092	H+
			312.209	0	(E)-Guggulsterone	C21H28O2	39025-24-6		H+
			312.209	0	Norgestrel	C21H28O2	6533-00-2	C08153	H+
			312.209	0	(Z)-Guggulsterone	C21H28O2	39025-23-5		H+
			312.209	0	Tibolone	C21H28O2	5630-53-5		H+
			312.209	0	Ethisterone	C21H28O2	434-03-7	C14487	H+
			312.209	0	Levonorgestrel	C21H28O2	797-63-7	C08149	H+
			290.236	28	[(4-tert-butylphenyl)methyl][3-(morpholin-4-yl)propyl]amine	C18H30N2O	436087-00-2		Na+
			290.225	7	Epiandrosterone	C19H30O2	481-29-8		Na+
			290.225	7	5α-dihydrotestosterone	C19H30O2	521-18-6	C03917	Na+
			290.225	7	Androsterone	C19H30O2	53-41-8	C00523	Na+
			290.225	7	Etiocholanolone	C19H30O2	53-42-9	C04373	Na+
			290.236	28	N-[(2-ethoxyphenyl)methyl]-2,2,6,6-tetramethylpiperidin-4-amine	C18H30N2O	626213-00-1		Na+
			290.225	7	Epiandrosterone	C19H30O2		C07635	Na+
393.207	2.59457	2.394	392.196	10	3-(2-ethylphenyl)-1-{1-[3-(pyrazin-2-yl)-1,2,4-oxadiazol-5-yl]cyclohexyl}urea	C21H24N6O2	1396766-59-8		H+
			392.21	25	Indacaterol	C24H28N2O3	312753-06-3		H+
			392.195	13	ethyl 1-{2-[3-(ethoxycarbonyl)-2-methyl-6-oxo-4,5-dihydropyridin-1-yl]ethyl}-2-methyl-6-oxo-4,5-dihydropyridine-3-carboxylate	C20H28N2O6	338748-90-6		H+
			392.206	14	(2S)-2-[(2S)-2-[2-(2-aminoacetamido)acetamido]-3-phenylpropanamido]-4-methylpentanoic acid	C19H28N4O5	60254-83-3		H+
			392.21	25	ivacaftor	C24H28N2O3	873054-44-5		H+
			392.196	10	8-methoxy-N-{5-[(4-methoxyphenyl)methyl]-4,6-dihydro-1H-1,3,5-triazin-2-yl}-4-methylquinazolin-2-amine	C21H24N6O2	945371-35-7		H+
			370.214	10	4'-[(10-hydroxydecyl)oxy]-[1,1'-biphenyl]-4-carboxylic acid	C23H30O4	112231-86-4		Na+
			370.214	9	17-phenyl trinor-13,14-dihydro Prostaglandin A2	C23H30O4	130209-80-2		Na+
			370.214	9	Spiromesifen	C23H30O4	283594-90-1	C18488	Na+
			370.214	10	nomegestrol acetate	C23H30O4	58652-20-3		Na+
			370.214	10	segesterone acetate	C23H30O4	7759-35-5		Na+
102.09	3.33773	2.38	101.084	11	Betaine aldehyde	C5H11NO	7418-61-3	C00576	H+
304.209	1.03803	2.379	303.195	23	1-[2-hydroxy-3-(4-phenylpiperazin-1-yl)propyl]pyrrolidin-2-one	C17H25N3O2	148274-76-4		H+
			303.199	10	1-ethyl-2-methyl-3-{tricyclo[9.4.0.0^{3,8}]pentadeca-1(11),3,5,7,12,14-hexaen-2-ylidene}pyrrolidine	C22H25N	16378-21-5		H+
			303.195	23	Vildagliptin	C17H25N3O2	274901-16-5		H+
			303.195	23	5,6-dimethyl-4-nitro-1-octyl-1,3-benzodiazole	C17H25N3O2	338954-97-5		H+
			303.195	23	N-[4-(morpholin-4-yl)phenyl]-2-(piperidin-1-yl)acetamide	C17H25N3O2	439111-75-8		H+
			281.214	19	ALVERINE	C20H27N	5560-59-8		Na+
328.244	1.02002	2.36	327.241	12	9-Nitrooleate	C18H33NO4	875685-44-2		H+
			327.241	12	10-Nitrooleate	C18H33NO4	88127-53-1		H+
185.126	3.38734	2.359	184.121	11	apronal	C9H16N2O2	528-92-7		H+
394.208	2.594	2.359	393.203	5	2-{[(1R,2S)-2-aminocyclohexyl]amino}-4-{[3-(1,2,3-triazol-2-yl)phenyl]amino}pyrimidine-5-carboxamide	C19H23N9O	1370261-96-3		H+
			393.194	17	adamantan-1-yl 4-{[(2,5-dihydroxyphenyl)methyl]amino}benzoate	C24H27NO4	241127-58-2		H+
			393.205	10	benafentrine	C23H27N3O3	35135-01-4		H+
			393.209	20	9-benzyl-1,6-diphenyl-9-azadispiro[2.1.2^{5}.3^{3}]decan-4-one	C28H27NO	477768-10-8		H+
			393.194	17	(-)-Tylocrebrine	C24H27NO4	61302-92-9	C10620	H+
			371.225	15	Tamoxifen	C26H29NO	10540-29-1	C07108	Na+
313.216	1.01818	2.346	312.205	12	Oseltamivir	C16H28N2O4	196618-13-0	C08092	H+
			312.209	0	(E)-Guggulsterone	C21H28O2	39025-24-6		H+
			312.209	0	Norgestrel	C21H28O2	6533-00-2	C08153	H+
			312.209	0	(Z)-Guggulsterone	C21H28O2	39025-23-5		H+
			312.209	0	Tibolone	C21H28O2	5630-53-5		H+
			312.209	0	Ethisterone	C21H28O2	434-03-7	C14487	H+
			312.209	0	Levonorgestrel	C21H28O2	797-63-7	C08149	H+
			290.236	28	[(4-tert-butylphenyl)methyl][3-(morpholin-4-yl)propyl]amine	C18H30N2O	436087-00-2		Na+
			290.225	7	Epiandrosterone	C19H30O2	481-29-8		Na+
			290.225	7	5α-dihydrotestosterone	C19H30O2	521-18-6	C03917	Na+
			290.225	7	Androsterone	C19H30O2	53-41-8	C00523	Na+
			290.225	7	Etiocholanolone	C19H30O2	53-42-9	C04373	Na+
			290.236	28	N-[(2-ethoxyphenyl)methyl]-2,2,6,6-tetramethylpiperidin-4-amine	C18H30N2O	626213-00-1		Na+
			290.225	7	Epiandrosterone	C19H30O2		C07635	Na+
302.193	2.08015	2.332	301.179	21	1-[2-(4-benzylpiperazin-1-yl)-2-oxoethyl]pyrrolidin-2-one	C17H23N3O2	113933-07-6		H+
			301.179	21	1-benzyl-N'-cyclopropanecarbonylpiperidine-4-carbohydrazide	C17H23N3O2	478064-43-6		H+
			279.195	28	5,5-dimethyl-2-({[2-(piperazin-1-yl)ethyl]amino}methylidene)cyclohexane-1,3-dione	C15H25N3O2	299443-43-9		Na+
			279.199	15	fenpiprane	C20H25N	3540-95-2		Na+
			279.195	28	N-[3-(dimethylamino)propyl]-4-(3-methylbutanoyl)-1H-pyrrole-2-carboxamide	C15H25N3O2	439111-93-0		Na+
			279.195	28	N-[2-(dimethylamino)ethyl]-4-(2-ethylbutanoyl)-1H-pyrrole-2-carboxamide	C15H25N3O2	439120-75-9		Na+
314.226	1.02077	2.329
314.233	3.34498	2.297
450.239	5.5463	2.276	449.231	1	N-(3-{4-[4-(2-oxo-3,4-dihydroquinolin-1-yl)piperidine-1-carbonyl]phenoxy}propyl)acetamide	C26H31N3O4	131631-89-5		H+
			449.22	25	[2-(2H-1,3-benzodioxol-5-yl)ethyl][(3,4-dimethoxyphenyl)methyl][(2-ethoxyphenyl)methyl]amine	C27H31NO5	5963-80-4		H+
			427.249	2	C20:4 anandamide phosphate	C22H38NO5P	183323-26-4	C19913	Na+
			427.247	6	Ranolazine	C24H33N3O4	95635-55-5		Na+
429.237	0.83815	2.251	428.221	19	CAY10594	C26H28N4O2	1130067-34-3		H+
			428.231	2	methyl (1R,15S,17S,18R,19S,20S)-6,17,18-trimethoxy-3,13-diazapentacyclo[11.8.0.0^{2,10}.0^{4,9}.0^{15,20}]henicosa-2(10),4,6,8-tetraene-19-carboxylate	C24H32N2O5	1178-28-5		H+
			428.231	2	falipamil	C24H32N2O5	77862-92-1		H+
			406.248	1	17:0 Cyclic LPA	C20H39O6P	2260669-82-5(NH4)		Na+
			406.248	0	4-cyano-N-[4-(4-methylpiperazin-1-yl)-2-(4-methylpiperidin-1-yl)phenyl]-1H-pyrrole-2-carboxamide	C23H30N6O	885704-21-2		Na+
349.178	2.33083	2.244	348.169	5	N-(4-acetamido-1,2,5-oxadiazol-3-yl)-2-(pyrimidin-2-ylsulfanyl)acetamide	C18H24N2O5	300690-14-6		H+
			348.17	2	6-(morpholin-4-yl)-N2,N4-diphenyl-1,3,5-triazine-2,4-diamine	C19H20N6O	43167-79-9		H+
			348.168	6	propyl 4-(2,5-dimethoxyphenyl)-1,6-dimethyl-2-oxo-3,4-dihydropyrimidine-5-carboxylate	C18H24N2O5	5706-16-1		H+
			348.168	6	Enalaprilat	C18H24N2O5	76420-72-9	C11720	H+
			326.199	29	N-[2-(diethylamino)ethyl]-2-hydroxy-2,2-diphenylacetamide	C20H26N2O2	1164-41-6		Na+
			326.199	29	5-{[(1-benzylpiperidin-4-yl)amino]methyl}-2-methoxyphenol	C20H26N2O2	1240683-38-8		Na+
			326.188	1	Acitretin	C21H26O3	55079-83-9	D02754	Na+
			326.199	29	N-[1-cyclohexylidene-2-oxo-2-(piperidin-1-yl)ethyl]benzamide	C20H26N2O2	5866-52-4		Na+
			326.199	29	verilopam	C20H26N2O2	68318-20-7		Na+
			326.186	8	5,6-diamino-8-(diethylamino)-2-ethyl-1H,2H-furo[2,3-c]2,7-naphthyridine-9-carbonitrile	C17H22N6O	749901-87-9		Na+
			326.188	1	AA861	C21H26O3	80809-81-0	C01349	Na+
			326.199	29	4-cyclohexanecarbonyl-4,7-diazatricyclo[9.4.0.0^{2,7}]pentadeca-1(15),11,13-trien-6-one	C20H26N2O2	98123-83-2		Na+
302.229	1.02102	2.239	301.215	22	3-({[3-(diethylamino)propyl]amino}methyl)-6-methyl-1H-quinolin-2-one	C18H27N3O	484025-90-3		H+
			301.215	22	1'-benzyl-[1,4'-bipiperidine]-4'-carboxamide	C18H27N3O	1762-50-1		H+
303.234	3.34468	2.238	302.225	5	Eicosapentaenoic Acid	C20H30O2	10417-94-4	C06428	H+
			302.228	5	9-Thiastearic Acid	C17H34O2S	106689-24-1		H+
			302.225	5	5(S)-HETE lactone	C20H30O2	127708-42-3		H+
			302.225	5	Sandaracopimaric acid	C20H30O2	471-74-9		H+
			302.225	5	Neoabietic acid	C20H30O2	471-77-2	C11889	H+
			302.225	5	Abietic acid	C20H30O2	514-10-3	C06087	H+
			302.225	5	isopimaric acid	C20H30O2	5835-26-7	C09118	H+
			302.225	5	5,6-dehydro Arachidonic Acid	C20H30O2	58688-54-3		H+
			302.225	5	17-Methyltestosterone	C20H30O2		C07198	H+
			280.24	13	10E,12Z-Octadecadienoic acid	C18H32O2	2420-56-6		Na+
			280.24	13	9(Z),11(E)-Conjugated Linoleic Acid	C18H32O2	2540-56-9	C04056	Na+
			280.24	13	(-)-chaulmoograsauere	C18H32O2	29106-32-9	C08282	Na+
			280.24	13	17-Octadecynoic Acid	C18H32O2	34450-18-5		Na+
			280.24	13	Linoelaidic Acid	C18H32O2	506-21-8		Na+
			280.24	13	Stearolic acid	C18H32O2	506-24-1	C08459	Na+
			280.24	13	9(E),11(E)-Conjugated Linoleic Acid	C18H32O2	544-71-8		Na+
			280.24	13	Linoleic acid	C18H32O2	60-33-3	C01595	Na+
244.151	1.0377	2.218	243.137	25	1-[2-(1H-indol-3-yl)ethyl]-3-(prop-2-en-1-yl)urea	C14H17N3O	1110820-96-6		H+
			243.137	25	5-acetyl-6-methyl-2-(piperidin-1-yl)pyridine-3-carbonitrile	C14H17N3O	121348-11-6		H+
			243.137	25	frovatriptan	C14H17N3O	147009-08-3		H+
			243.148	19	2-(6-chloro-2-oxo-1,3-benzoxazol-3-yl)-N-[2-(1H-indol-3-yl)ethyl]acetamide	C13H17N5	175204-33-8		H+
			243.137	25	1-methyl-4-[4-(1,2-oxazol-5-yl)phenyl]piperazine	C14H17N3O	240115-80-4		H+
			243.137	25	3-[4-(3-chloro-4-methylphenyl)-5-methyl-1,3-thiazol-2-yl]-1-(4-methylbenzenesulfonyl)urea	C14H17N3O	244272-25-1		H+
			243.137	25	2,5-dichloro-N,4,6-trimethyl-N-phenylpyridine-3-carboxamide	C14H17N3O	310437-10-6		H+
			243.137	25	(2S)-1-{7-ethylfuro[2,3-g]indazol-1-yl}propan-2-amine	C14H17N3O	372163-84-3		H+
			243.137	25	N-(1H-1,3-benzodiazol-2-yl)-2-cyclopentylacetamide	C14H17N3O	849134-77-6		H+
			243.137	25	3-(4-methylphenyl)-1,4,8-triazaspiro[4.5]dec-3-en-2-one	C14H17N3O	887220-99-7		H+
			221.164	10	4-[(3R)-3-aminopyrrolidin-1-yl]-6-isopropylpyrimidin-2-amine	C11H19N5	1046447-90-8		Na+
85.026	3.35069	2.217	84.0211	28	2(5H)-Furanone	C4H4O2	497-23-4	C17601	H+
			62.0368	0	Ethylene glycol	C2H6O2	107-21-1	C01380	Na+
328.244	3.33207	2.215	327.241	12	10-Nitrooleate	C18H33NO4	88127-53-1		H+
			327.241	12	9-Nitrooleate	C18H33NO4	875685-44-2
118.122	3.86366	2.203	117.115	4	2-amino-4-methylpentan-1-ol	C6H15NO	502-32-9		H+
229.351	6.239	2.188
458.304	6.11943	2.177	457.294	5	Axelopran	C26H39N3O4	949904-48-7		H+
300.213	2.0102	2.145	299.2	20	1-[(3-methoxyphenyl)methyl]-4-[(1-methylpyrrol-2-yl)methyl]piperazine	C18H25N3O	5977-05-9
			299.2	19	enazadrem	C18H25N3O	107361-33-1
			299.203	9	N-[(ethylcarbamothioyl)amino]-4-pentylcyclohexane-1-carboxamide	C15H29N3OS	866039-98-7
457.299	6.16398	2.108
302.229	3.34534	2.096	301.215	22	3-({[3-(diethylamino)propyl]amino}methyl)-6-methyl-1H-quinolin-2-one	C18H27N3O	484025-90-3		H+
			301.215	22	1'-benzyl-[1,4'-bipiperidine]-4'-carboxamide	C18H27N3O	1762-50-1		H+
190.91	5.74056	2.091
745.413	4.81198	2.081
328.206	1.03642	2.073	327.195	12	N-cyclopentyl-5-methyl-11-oxo-5aH,6H,7H,8H,9H-pyrido[2,1-b]quinazoline-3-carboxamide	C19H25N3O2	1574567-50-2		H+
			327.199	1	JWH175	C24H25N	619294-35-8		H+
			327.198	3	3-amino-4-(dipropylamino)-N,N-diethylbenzenesulfonamide	C16H29N3O2S	727983-40-6		H+
			305.21	21	4-cyclohexanecarbonyl-N-[3-(dimethylamino)propyl]-1H-pyrrole-2-carboxamide	C17H27N3O2	439096-63-6		Na+
114.153	2.02118	2.054
385.269	6.39533	2.031	384.253	22	4-({3-[7-(3,3-dimethyl-2-oxobutyl)-9-oxa-3,7-diazabicyclo[3.3.1]nonan-3-yl]propyl}amino)benzonitrile	C22H32N4O2	335619-12-0		H+
126.091	3.37888	2.023	103.1	17	Choline	C5H13NO	62-49-7	C00114	Na+
356.238	3.35372	2.021	355.226	14	N-cyclohexyl-5-ethyl-11-oxo-5aH,6H,7H,8H,9H-pyrido[2,1-b]quinazoline-3-carboxamide	C21H29N3O2	1574619-13-8		H+
			355.226	14	4-(4-tert-butylbenzoyl)-N-[3-(dimethylamino)propyl]-1H-pyrrole-2-carboxamide	C21H29N3O2	439111-58-7		H+
305.156	2.13672	2.019	304.142	23	ethyl 4-(4-methoxyphenyl)-1,6-dimethyl-2-oxo-3,4-dihydropyrimidine-5-carboxylate	C16H20N2O4	219814-75-2		H+
			304.142	23	ethyl 4-(2-methoxyphenyl)-1,6-dimethyl-2-oxo-3,4-dihydropyrimidine-5-carboxylate	C16H20N2O4	301321-51-7		H+
			304.142	23	ethyl 2-[1-(4-methylbenzoyl)-3-oxopiperazin-2-yl]acetate	C16H20N2O4	318288-60-7		H+
			304.158	28	3-(4-methylphenyl)-2-(morpholin-4-yl)quinoline	C20H20N2O	339102-52-2		H+
			304.142	22	3-[2-(benzylcarbamoyl)ethyl]-6-oxopiperidine-3-carboxylic acid	C16H20N2O4	361372-43-2		H+
			304.146	10	2-[(2,3,4,5,6-pentamethylphenyl)methylidene]indene-1,3-dione	C21H20O2	5310-37-2		H+
			304.146	9	DPH-propionic acid; Cedpht; Dph-PA	C21H20O2	84294-98-4		H+
			282.173	19	AG-17	C18H22N2O	10537-47-0	C19039	Na+
			282.173	18	3-{[(9-ethylcarbazol-3-yl)methyl]amino}propan-1-ol	C18H22N2O	1157070-06-8		Na+
			282.173	18	1-cyclohexyl-2-{5H-imidazo[4,3-a]isoindol-5-yl}ethanol	C18H22N2O	1402836-58-1		Na+
			282.173	18	[2-(4-benzylpiperazin-1-yl)phenyl]methanol	C18H22N2O	261178-24-9		Na+
			282.159	26	2-methyl-4-[5-methyl-4-(2-phenylethyl)-1,2,4-triazol-3-yl]pyrazol-3-amine	C15H18N6	329901-23-7		Na+
			282.173	18	1-[(4-methoxyphenyl)(phenyl)methyl]piperazine	C18H22N2O	54041-93-9		Na+
			282.173	18	1-phenyl-2-(4-phenylpiperazin-1-yl)ethanol	C18H22N2O	94262-62-1		Na+
			282.162	17	3-Hydroxy-1-methylestra-1,3,5(10),6-tetraen-17-one	C19H22O2		C15308	Na+
315.232	1.01975	2.014	314.225	0	CAY10429	C21H30O2	22972-55-0		H+
			314.225	0	Cannabidiol	C21H30O2	13956-29-1	C07578	H+
			314.225	0	progesterone	C21H30O2	57-83-0	C00410	H+
			292.24	8	γ-Linolenic Acid methyl ester	C19H32O2	16326-32-2		Na+
			292.24	8	Methyl linolenate	C19H32O2	301-00-8		Na+
			292.24	8	Pinolenic Acid methyl ester	C19H32O2	38406-57-4		Na+
			292.24	8	9(Z),11(E),13(E)-Octadecatrienoic Acid methyl ester	C19H32O2	4175-47-7		Na+
			292.24	9	2,6-di-tert-butyl-4-(3-hydroxy-2,2-dimethylpropyl)phenol	C19H32O2	57717-80-3		Na+
407.184	1.9929	2.005	406.167	24	Tozadenant	C19H26N4O4S	870070-55-6		H+
			406.175	4	(1r,4r)-4-[4-amino-5-(7-methoxy-1H-indol-2-yl)imidazo[4,3-f][1,2,4]triazin-7-yl]cyclohexane-1-carboxylic acid	C21H22N6O3	936890-98-1		H+
			384.205	24	1-(3,4-diethoxybenzoyl)-4-(2-methoxyphenyl)piperazine	C22H28N2O4	5738-10-3		Na+
			384.184	27	JWH 200	C25H24N2O2	103610-04-4		Na+
			384.184	27	JWH 200 2'-naphthyl isomer	C25H24N2O2	133438-66-1		Na+
			384.206	27	2-(2-isopropylphenyl)-5-methyl-N-{[4-(1,2,3-triazol-1-yl)phenyl]methyl}pyrimidin-4-amine	C23H24N6	1572414-83-5		Na+
			384.197	5	Bortezomib	C19H25BN4O4	179324-69-7		Na+
			384.197	4	Bortezomib	C19H25BN4O4	179324-69-7		Na+
			384.195	0	2-[4-(diphenylmethyl)piperazin-1-yl]-4-methoxypyridine-3-carbonitrile	C24H24N4O	339102-04-4		Na+
			384.198	7	2-[(4-methylphenyl)methanesulfinyl]-4-(4-methylpiperazin-1-yl)-5,6,7,8-tetrahydroquinazoline	C21H28N4OS	477714-07-1		Na+
1011.66	0.903942	2.003

### Sheet: Supplemental Table 4
Pathway	Pathway.total	Hit.total	Hits.sig	Expected	FET	EASE	Gamma	EC.Hits
C21-steroid hormone biosynthesis and metabolism	8	8	8	4.5301	0.0028249	0.025424	0.0021992	EC00058;EC00059;EC0001;EC0002;EC00025;EC00026;EC00050;EC00051
Androgen and estrogen biosynthesis and metabolism	5	5	4	2.8313	0.18067	0.47962	0.0042069	EC00050;EC00051;EC00058;EC00059
Vitamin D3 (cholecalciferol) metabolism	2	2	2	1.1325	0.24731	0.74194	0.0053999	EC00092;EC00093
De novo fatty acid biosynthesis	2	2	2	1.1325	0.24731	0.74194	0.0053999	EC00072;EC00073
Arachidonic acid metabolism	2	2	2	1.1325	0.24731	0.74194	0.0053999	EC00072;EC00037
Drug metabolism - cytochrome P450	4	4	3	2.2651	0.3084	0.67529	0.0068153	EC00046;EC00080;EC00081
Ascorbate (Vitamin C) and Aldarate Metabolism	4	4	3	2.2651	0.3084	0.67529	0.0068153	EC00062;EC00063;EC00047
Sialic acid metabolism	1	1	1	0.56627	0.5	1	0.014609	EC0004
Chondroitin sulfate degradation	1	1	1	0.56627	0.5	1	0.014609	EC0006
Linoleate metabolism	1	1	1	0.56627	0.5	1	0.014609	EC00072
Carnitine shuttle	3	3	2	1.6988	0.5	0.87097	0.014609	EC00017;EC00018
Parathio degradation	1	1	1	0.56627	0.5	1	0.014609	EC00036
Vitamin B9 (folate) metabolism	1	1	1	0.56627	0.5	1	0.014609	EC0004
Glyoxylate and Dicarboxylate Metabolism	1	1	1	0.56627	0.5	1	0.014609	EC0006
Fatty Acid Metabolism	3	3	2	1.6988	0.5	0.87097	0.014609	EC00017;EC00018
Omega-3 fatty acid metabolism	1	1	1	0.56627	0.5	1	0.014609	EC00072
Heparan sulfate degradation	1	1	1	0.56627	0.5	1	0.014609	EC0006
Fatty acid oxidation, peroxisome	1	1	1	0.56627	0.5	1	0.014609	EC0003
Purine metabolism	1	1	1	0.56627	0.5	1	0.014609	EC0006
TCA cycle	1	1	1	0.56627	0.5	1	0.014609	EC0003
Glycosphingolipid metabolism	1	1	1	0.56627	0.5	1	0.014609	EC0004
Porphyrin metabolism	1	1	1	0.56627	0.5	1	0.014609	EC00038
Pentose and Glucuronate Interconversions	1	1	1	0.56627	0.5	1	0.014609	EC0006
Leukotriene metabolism	1	1	1	0.56627	0.5	1	0.014609	EC00037
Phytanic acid peroxisomal oxidation	1	1	1	0.56627	0.5	1	0.014609	EC0003
Pentose phosphate pathway	1	1	1	0.56627	0.5	1	0.014609	EC0006
Methionine and cysteine metabolism	3	3	2	1.6988	0.5	0.87097	0.014609	EC0004;EC0009
Selenoamino acid metabolism	1	1	1	0.56627	0.5	1	0.014609	EC0004
Arginine and Proline Metabolism	6	6	3	3.3976	0.66146	0.88819	0.029479	EC0009;EC0003;EC00023
Xenobiotics metabolism	4	4	2	2.2651	0.6916	0.93619	0.033936	EC00036;EC00074
Saturated fatty acids beta-oxidation	4	4	2	2.2651	0.6916	0.93619	0.033936	EC00017;EC00018
Glycerophospholipid metabolism	4	4	2	2.2651	0.6916	0.93619	0.033936	EC00072;EC0004
Glutamate metabolism	4	4	2	2.2651	0.6916	0.93619	0.033936	EC00021;EC0003
Histidine metabolism	2	2	1	1.1325	0.75269	1	0.045784	EC00066
Tryptophan metabolism	2	2	1	1.1325	0.75269	1	0.045784	EC00033
Fatty acid activation	2	2	1	1.1325	0.75269	1	0.045784	EC00072
Drug metabolism - other enzymes	2	2	1	1.1325	0.75269	1	0.045784	EC00083
Lysine metabolism	9	9	4	5.0964	0.75722	0.91046	0.046856	EC00017;EC00018;EC00023;EC0003
Butanoate metabolism	7	7	3	3.9639	0.78255	0.93766	0.053475	EC00021;EC00052;EC0003
Vitamin A (retinol) metabolism	3	3	1	1.6988	0.87903	1	0.094362	EC00035
Beta-Alanine metabolism	3	3	1	1.6988	0.87903	1	0.094362	EC00021
Aspartate and asparagine metabolism	13	13	5	7.3614	0.88432	0.95815	0.09779	EC00086;EC00021;EC00023;EC00039;EC00040
Valine, leucine and isoleucine degradation	6	6	2	3.3976	0.89827	0.98493	0.10781	EC0003;EC00021
Glycine, serine, alanine and threonine metabolism	12	12	4	6.7952	0.94019	0.9835	0.15125	EC00021;EC00016;EC0004;EC00013
Tyrosine metabolism	4	4	1	2.2651	0.94151	1	0.15313	EC00089
Pyrimidine metabolism	5	5	1	2.8313	0.97205	1	0.2155	EC00021
Urea cycle/amino group metabolism	15	15	4	8.494	0.98907	0.9976	0.29243	EC00016;EC00021;EC0009;EC00023
